# Cell type-specific contributions to impaired blood-brain barrier and cerebral metabolism in presymptomatic 5XFAD mice

**DOI:** 10.1101/2025.04.23.650260

**Authors:** Minmin Yao, Na Sun, Raleigh Linville, Zhiliang Wei, Aaron Kakazu, Yuxiao Ouyang, Ruoxuan Li, Lida Du, Haitong Wang, Yuan Zhou, Yanli Jiang, Ziqin Zhang, Anna Li, Hanzhang Lu, Jiadi Xu, Manolis Kellis, Myriam Heiman, Wenzhen Duan

## Abstract

Altered cerebral metabolism and blood-brain barrier (BBB) dysfunction are emerging as critical contributors to the preclinical phase of Alzheimer’s disease (AD), underscoring their role in early pathogenesis. To identify sensitive biomarkers before irreversible neuronal loss and cognitive decline, we examined 5XFAD mice at 3 months of age by applying multiple advanced MRI techniques. Arterial spin tagging based MRI revealed increased BBB permeability and water extraction fraction, indicating compromised BBB integrity at the early stage of pathogenesis in 5×FAD mice. Despite preserved cerebral blood flow, a decreased unit mass cerebral metabolic rate of oxygen (CMRO2) was evident in the same cohorts of 5XFAD mice. Interestingly, a region-specific decrease of tissue pH values was detected in the hippocampus of these 5XFAD mice by creatine chemical exchange saturation transfer MRI. Elevated neuronal H4K12 lactylation in the hippocampus supports the reduced pH values. To further dissect the cellular and molecular mechanisms underlying these MRI-detectable changes in 5XFAD mice, we conducted single-nucleus RNA sequencing (snRNA-Seq) with optimized blood vessel enrichment protocols. Our results revealed cell type-specific transcriptomic changes in the hippocampus of 3-month-old 5XFAD mice, including downregulation of synaptogenesis and synaptic transmission genes in the CA1 and dentate gyrus excitatory neurons, impaired endothelial gene expression linked to brain barrier function and angiogenesis, altered innate immune response genes in astrocytes, as well as upregulation of cholesterol biosynthesis and metabolism genes in the CA1 excitatory neurons. These findings underlie the intricate interplay between BBB disruption and metabolic dysregulation before the onset of cognitive decline in AD. Our study demonstrates that BBB dysfunction and cerebral metabolic alterations preceded brain hypoperfusion and cognitive decline, emphasizing potential molecular pathways for early intervention. These findings, once validated in human studies, could significantly enhance early diagnosis and inform novel therapeutic strategies targeting early AD pathogenesis.
