## Supplementary Table 1 for "Cell type-specific contributions to impaired blood-brain barrier and cerebral metabolism in presymptomatic 5XFAD mice"

### Sheet: Sheet 1
p_val	avg_log2FC	pct.1	pct.2	p_val_adj	gene	celltype	condition
4.24108e-20	-0.257982	0.625	0.747	9.15776e-16	Ndrg4	ExN.DG1	without_vesselenrichment
1.92602e-17	-0.359009	0.309	0.422	4.15885e-13	Crebzf	ExN.DG1	without_vesselenrichment
3.23937e-16	-0.306353	0.397	0.51	6.99477e-12	Cadm2	ExN.DG1	without_vesselenrichment
4.31415e-14	-0.256864	0.565	0.673	9.31554e-10	Tnrc6c	ExN.DG1	without_vesselenrichment
1.73213e-13	-0.352564	0.109	0.186	3.7402e-09	P2ry14	ExN.DG1	without_vesselenrichment
1.8454e-13	-0.263653	0.21	0.297	3.98478e-09	Itpr1	ExN.DG1	without_vesselenrichment
3.12248e-13	-0.283502	0.337	0.441	6.74237e-09	Cdh8	ExN.DG1	without_vesselenrichment
1.99317e-12	-0.29476	0.234	0.328	4.30386e-08	Lars2	ExN.DG1	without_vesselenrichment
1.74961e-11	-0.250137	0.403	0.506	3.77794e-07	Csmd1	ExN.DG1	without_vesselenrichment
4.76287e-11	0.332248	0.368	0.337	1.02845e-06	Rpl38	ExN.DG1	without_vesselenrichment
5.62849e-11	-0.276583	0.086	0.143	1.21536e-06	Tmem243	ExN.DG1	without_vesselenrichment
7.93354e-11	0.369306	0.71	0.653	1.71309e-06	Rpl37	ExN.DG1	without_vesselenrichment
2.51638e-10	0.511362	0.252	0.177	5.43363e-06	Rpl35	ExN.DG1	without_vesselenrichment
4.47178e-09	-0.337537	0.057	0.1	9.65591e-05	Slc15a2	ExN.DG1	without_vesselenrichment
4.82011e-09	0.272551	0.311	0.292	0.000104081	Rpl31	ExN.DG1	without_vesselenrichment
3.45752e-08	0.341813	0.491	0.451	0.000746581	Rps29	ExN.DG1	without_vesselenrichment
3.30284e-07	-0.271818	0.113	0.168	0.00713182	Mllt3	ExN.DG1	without_vesselenrichment
1.08732e-06	0.256585	0.262	0.242	0.0234785	Calb1	ExN.DG1	without_vesselenrichment
1.15926e-06	0.275185	0.111	0.083	0.0250319	Psen1	ExN.DG1	without_vesselenrichment
9.23633e-36	0.525875	0.186	0.095	1.9944e-31	Msmo1	ExN.CA1	without_vesselenrichment
5.9844e-33	0.322338	0.593	0.55	1.29221e-28	App	ExN.CA1	without_vesselenrichment
6.46379e-33	0.518918	0.175	0.082	1.39573e-28	Psen1	ExN.CA1	without_vesselenrichment
3.69629e-30	0.48043	0.272	0.187	7.98139e-26	Hmgcr	ExN.CA1	without_vesselenrichment
6.96041e-30	0.454799	0.108	0.033	1.50296e-25	Ldlr	ExN.CA1	without_vesselenrichment
1.14213e-27	0.441727	0.15	0.086	2.4662e-23	Hmgcs1	ExN.CA1	without_vesselenrichment
2.73721e-26	0.436911	0.128	0.064	5.91046e-22	Sqle	ExN.CA1	without_vesselenrichment
1.26027e-21	0.312189	0.726	0.682	2.7213e-17	Dgkz	ExN.CA1	without_vesselenrichment
1.91419e-20	0.349749	0.339	0.279	4.13332e-16	Srebf2	ExN.CA1	without_vesselenrichment
2.05536e-20	0.298407	0.276	0.256	4.43813e-16	Gins2	ExN.CA1	without_vesselenrichment
4.80258e-19	-0.276318	0.353	0.469	1.03702e-14	Traip	ExN.CA1	without_vesselenrichment
7.30873e-19	0.263027	0.567	0.543	1.57817e-14	Eef1a1	ExN.CA1	without_vesselenrichment
4.34102e-17	0.266184	0.396	0.364	9.37356e-13	Khdrbs3	ExN.CA1	without_vesselenrichment
2.91608e-16	-0.340475	0.276	0.388	6.2967e-12	Specc1	ExN.CA1	without_vesselenrichment
6.4099e-16	-0.279902	0.423	0.537	1.38409e-11	Exoc6b	ExN.CA1	without_vesselenrichment
1.9815e-15	0.313817	0.203	0.152	4.27865e-11	Brd1	ExN.CA1	without_vesselenrichment
1.26009e-14	0.306132	0.315	0.266	2.72092e-10	Pcyt2	ExN.CA1	without_vesselenrichment
1.79285e-12	0.290056	0.125	0.081	3.87131e-08	Lss	ExN.CA1	without_vesselenrichment
6.55073e-09	0.270672	0.504	0.459	0.00014145	Rpl28	ExN.CA1	without_vesselenrichment
7.56022e-07	0.31204	0.222	0.167	0.0163248	Tmsb10	ExN.CA1	without_vesselenrichment
1.21258e-08	-0.250479	0.274	0.38	0.000261833	Acap2	ExN.CRIm	without_vesselenrichment
1.15819e-06	0.316549	0.332	0.304	0.0250089	Sema6c	ExN.CRIm	without_vesselenrichment
2.2474e-06	0.312284	0.243	0.206	0.0485282	Jag2	ExN.CRIm	without_vesselenrichment
1.18891e-18	-0.341779	0.586	0.703	2.56722e-14	Crebzf	ExN.CA3	without_vesselenrichment
2.3112e-14	-0.278677	0.778	0.873	4.99058e-10	Tnrc6c	ExN.CA3	without_vesselenrichment
9.10053e-11	-0.326932	0.516	0.617	1.96508e-06	Cadm2	ExN.CA3	without_vesselenrichment
2.83944e-10	0.259651	0.135	0.084	6.13119e-06	Ldlr	ExN.CA3	without_vesselenrichment
9.52682e-10	0.287583	0.241	0.181	2.05713e-05	Hmgcs1	ExN.CA3	without_vesselenrichment
2.57019e-09	-0.773234	0.581	0.826	5.5498e-05	Acp1	InN.Sncg	without_vesselenrichment
6.76809e-08	-0.558036	0.948	0.978	0.00146143	Ahi1	InN.Sncg	without_vesselenrichment
2.62096e-32	0.987026	0.316	0.096	5.65943e-28	Psen1	ExN.Sub	without_vesselenrichment
6.35664e-20	0.694064	0.166	0.039	1.37259e-15	Ldlr	ExN.Sub	without_vesselenrichment
1.43384e-17	0.749028	0.312	0.148	3.09609e-13	Msmo1	ExN.Sub	without_vesselenrichment
3.66126e-15	0.680779	0.261	0.12	7.90576e-11	Hmgcs1	ExN.Sub	without_vesselenrichment
1.09157e-14	0.402296	0.686	0.645	2.35703e-10	Dync1h1	ExN.Sub	without_vesselenrichment
9.63645e-10	0.268549	0.972	0.943	2.0808e-05	Epha5	ExN.Sub	without_vesselenrichment
8.58378e-09	-0.411381	0.309	0.466	0.00018535	Cdadc1	ExN.Sub	without_vesselenrichment
2.33216e-08	0.462784	0.497	0.408	0.000503584	Robo3	ExN.Sub	without_vesselenrichment
3.31796e-08	0.32238	0.677	0.627	0.000716447	App	ExN.Sub	without_vesselenrichment
6.96996e-08	-0.318259	0.385	0.535	0.00150502	Dapk1	ExN.Sub	without_vesselenrichment
7.43824e-08	0.415383	0.142	0.06	0.00160614	Nsdhl	ExN.Sub	without_vesselenrichment
8.83576e-08	0.27025	0.855	0.845	0.00190791	Syt7	ExN.Sub	without_vesselenrichment
1.27034e-07	-0.344883	0.452	0.602	0.00274305	Tmem181a	ExN.Sub	without_vesselenrichment
1.97875e-07	-0.307247	0.37	0.513	0.00427273	Eid1	ExN.Sub	without_vesselenrichment
2.70165e-07	0.470729	0.261	0.169	0.00583366	Stat2	ExN.Sub	without_vesselenrichment
3.77627e-07	0.275286	0.665	0.626	0.0081541	Sfswap	ExN.Sub	without_vesselenrichment
3.96448e-07	-0.283218	0.092	0.183	0.0085605	Hist3h2a	ExN.Sub	without_vesselenrichment
4.14378e-07	-0.378921	0.137	0.249	0.00894766	Lrrk2	ExN.Sub	without_vesselenrichment
4.2831e-07	-0.398832	0.146	0.263	0.0092485	Cdc14b	ExN.Sub	without_vesselenrichment
4.85944e-07	-0.367254	0.61	0.747	0.010493	Osbpl6	ExN.Sub	without_vesselenrichment
5.24358e-07	0.325532	0.225	0.196	0.0113225	Elovl6	ExN.Sub	without_vesselenrichment
6.25694e-07	0.269514	0.61	0.598	0.0135106	D10Wsu102e	ExN.Sub	without_vesselenrichment
8.42999e-07	0.369195	0.411	0.331	0.0182029	Srebf2	ExN.Sub	without_vesselenrichment
9.90758e-07	0.507938	0.484	0.39	0.0213934	Hmgcr	ExN.Sub	without_vesselenrichment
1.16734e-06	-0.250519	0.106	0.197	0.0252063	Ccdc148	ExN.Sub	without_vesselenrichment
1.20449e-06	-0.290112	0.541	0.679	0.0260086	Sorbs1	ExN.Sub	without_vesselenrichment
1.40997e-06	-0.393355	0.328	0.466	0.0304454	Fnbp1l	ExN.Sub	without_vesselenrichment
1.42405e-06	-0.260566	0.422	0.55	0.0307495	Gnl3l	ExN.Sub	without_vesselenrichment
1.54063e-06	-0.394408	0.959	0.979	0.0332669	R3hdm1	ExN.Sub	without_vesselenrichment
2.14753e-06	0.408372	0.2	0.108	0.0463716	Sqle	ExN.Sub	without_vesselenrichment
2.51872e-07	-0.326662	0.425	0.554	0.00543867	Gpm6b	ExN.ECL6b	without_vesselenrichment
6.6088e-07	0.421979	0.396	0.332	0.0142704	Fezf2	ExN.ECL6b	without_vesselenrichment
1.76701e-09	-0.567647	0.619	0.755	3.81551e-05	Tnrc6c	ExN.DG3	without_vesselenrichment
3.26498e-08	-0.320692	0.969	0.99	0.000705008	Ahi1	ExN.DG3	without_vesselenrichment
8.48674e-08	-0.455331	0.877	0.955	0.00183254	Ube3a	ExN.DG3	without_vesselenrichment
1.31753e-24	0.374516	0.851	0.819	2.84494e-20	Epha5	ExN.DG2	without_vesselenrichment
2.10527e-23	-0.863838	0.096	0.242	4.5459e-19	Brinp3	ExN.DG2	without_vesselenrichment
7.34074e-21	-0.546723	0.583	0.726	1.58509e-16	Sorbs2	ExN.DG2	without_vesselenrichment
2.92831e-19	0.520348	0.635	0.469	6.32309e-15	Tshz2	ExN.DG2	without_vesselenrichment
7.35413e-15	-0.480007	0.42	0.581	1.58798e-10	Il1rapl1	ExN.DG2	without_vesselenrichment
1.65226e-14	-0.385661	0.295	0.443	3.56773e-10	Acp1	ExN.DG2	without_vesselenrichment
1.6622e-14	0.576712	0.298	0.212	3.5892e-10	Coro6	ExN.DG2	without_vesselenrichment
4.2188e-14	0.270755	0.861	0.862	9.10965e-10	Auts2	ExN.DG2	without_vesselenrichment
3.00384e-13	0.34952	0.378	0.353	6.4862e-09	Hjurp	ExN.DG2	without_vesselenrichment
4.60387e-13	-0.315666	0.654	0.778	9.94113e-09	Gls	ExN.DG2	without_vesselenrichment
2.3068e-12	0.268575	0.596	0.573	4.98108e-08	BC005561	ExN.DG2	without_vesselenrichment
2.73975e-12	0.336655	0.486	0.454	5.91594e-08	Cspg5	ExN.DG2	without_vesselenrichment
9.59913e-12	-0.284642	0.602	0.738	2.07274e-07	Gpatch8	ExN.DG2	without_vesselenrichment
1.89599e-11	0.37687	0.355	0.335	4.09401e-07	Cds1	ExN.DG2	without_vesselenrichment
2.74534e-11	-0.255793	0.389	0.526	5.92801e-07	Ptk2	ExN.DG2	without_vesselenrichment
6.50535e-11	-0.282969	0.689	0.804	1.4047e-06	Snap25	ExN.DG2	without_vesselenrichment
6.59932e-11	-0.301717	0.744	0.853	1.42499e-06	Ube3a	ExN.DG2	without_vesselenrichment
1.344e-10	0.259135	0.396	0.36	2.9021e-06	Dhx36	ExN.DG2	without_vesselenrichment
2.06343e-10	-0.380313	0.444	0.58	4.45556e-06	Nrxn3	ExN.DG2	without_vesselenrichment
2.27215e-10	-0.348021	0.161	0.262	4.90625e-06	Nptxr	ExN.DG2	without_vesselenrichment
2.4064e-10	-0.399615	0.346	0.467	5.19613e-06	Negr1	ExN.DG2	without_vesselenrichment
2.59439e-10	-0.515569	0.077	0.164	5.60207e-06	Scube1	ExN.DG2	without_vesselenrichment
2.67578e-10	0.262694	0.359	0.358	5.77781e-06	Hsp90ab1	ExN.DG2	without_vesselenrichment
4.16419e-10	-0.254249	0.25	0.366	8.99173e-06	Dnajc1	ExN.DG2	without_vesselenrichment
4.59637e-10	0.260054	0.368	0.356	9.92494e-06	Sobp	ExN.DG2	without_vesselenrichment
6.96437e-10	-0.356026	0.487	0.617	1.50382e-05	Ntrk2	ExN.DG2	without_vesselenrichment
7.21727e-10	-0.339592	0.654	0.758	1.55842e-05	Ptprn	ExN.DG2	without_vesselenrichment
8.50455e-10	-0.299447	0.295	0.423	1.83639e-05	Acap2	ExN.DG2	without_vesselenrichment
9.52159e-10	-0.383478	0.178	0.289	2.056e-05	Lrrtm4	ExN.DG2	without_vesselenrichment
1.46511e-09	-0.272705	0.113	0.197	3.16361e-05	Hectd2	ExN.DG2	without_vesselenrichment
1.55357e-09	-0.372869	0.044	0.11	3.35463e-05	Rorb	ExN.DG2	without_vesselenrichment
4.3277e-09	-0.305215	0.19	0.289	9.34481e-05	Slc30a3	ExN.DG2	without_vesselenrichment
5.72053e-09	-0.267477	0.445	0.568	0.000123523	Rnf112	ExN.DG2	without_vesselenrichment
8.46878e-09	-0.278115	0.326	0.444	0.000182866	Man1a2	ExN.DG2	without_vesselenrichment
1.02066e-08	-0.280101	0.137	0.228	0.000220392	Numb	ExN.DG2	without_vesselenrichment
1.11148e-08	0.301716	0.4	0.392	0.000240002	Vwa5b2	ExN.DG2	without_vesselenrichment
1.33182e-08	0.298545	0.432	0.413	0.000287579	Lmtk3	ExN.DG2	without_vesselenrichment
1.78696e-08	0.415257	0.486	0.446	0.000385857	Rpl41	ExN.DG2	without_vesselenrichment
1.80391e-08	-0.253761	0.24	0.347	0.000389518	Nrn1	ExN.DG2	without_vesselenrichment
2.06267e-08	-0.293219	0.257	0.372	0.000445391	Ivns1abp	ExN.DG2	without_vesselenrichment
3.45281e-08	-0.270149	0.107	0.182	0.000745566	Kcnip2	ExN.DG2	without_vesselenrichment
3.54557e-08	-0.278579	0.279	0.384	0.000765595	Atp2b4	ExN.DG2	without_vesselenrichment
4.53695e-08	0.462789	0.289	0.241	0.000979663	Plekha7	ExN.DG2	without_vesselenrichment
4.99593e-08	-0.286603	0.24	0.345	0.00107877	Tenm1	ExN.DG2	without_vesselenrichment
5.11014e-08	-0.267221	0.244	0.346	0.00110343	Lrrfip1	ExN.DG2	without_vesselenrichment
5.31343e-08	0.263211	0.391	0.375	0.00114733	Cdh8	ExN.DG2	without_vesselenrichment
7.19506e-08	-0.342512	0.329	0.435	0.00155363	Fam19a1	ExN.DG2	without_vesselenrichment
7.63321e-08	0.316459	0.447	0.407	0.00164824	Meis2	ExN.DG2	without_vesselenrichment
7.75586e-08	-0.298006	0.275	0.381	0.00167472	Kcnk9	ExN.DG2	without_vesselenrichment
1.06277e-07	0.410531	0.13	0.103	0.00229483	Ntn5	ExN.DG2	without_vesselenrichment
1.12342e-07	0.317077	0.293	0.265	0.0024258	Prkca	ExN.DG2	without_vesselenrichment
1.42749e-07	0.329503	0.253	0.22	0.00308238	Nrp1	ExN.DG2	without_vesselenrichment
1.44827e-07	-0.300986	0.129	0.212	0.00312725	Zfp941	ExN.DG2	without_vesselenrichment
2.5221e-07	0.471227	0.17	0.114	0.00544598	Kit	ExN.DG2	without_vesselenrichment
2.82887e-07	-0.269226	0.099	0.169	0.00610838	B3galt2	ExN.DG2	without_vesselenrichment
3.07565e-07	0.303271	0.186	0.158	0.00664126	Epha3	ExN.DG2	without_vesselenrichment
3.3619e-07	-0.269415	0.121	0.2	0.00725935	Usp32	ExN.DG2	without_vesselenrichment
3.99552e-07	0.274155	0.406	0.392	0.00862753	Fat3	ExN.DG2	without_vesselenrichment
4.10868e-07	-0.302672	0.113	0.186	0.00887188	Rfx3	ExN.DG2	without_vesselenrichment
5.08377e-07	0.250145	0.134	0.129	0.0109774	Tshz3	ExN.DG2	without_vesselenrichment
6.25654e-07	-0.304745	0.104	0.173	0.0135097	Lamp5	ExN.DG2	without_vesselenrichment
6.71429e-07	0.284004	0.295	0.288	0.0144982	Homer2	ExN.DG2	without_vesselenrichment
6.75357e-07	0.295764	0.3	0.268	0.014583	Mast1	ExN.DG2	without_vesselenrichment
9.785e-07	0.26145	0.32	0.283	0.0211287	Sparcl1	ExN.DG2	without_vesselenrichment
1.18634e-06	0.38453	0.272	0.238	0.0256167	Gpc6	ExN.DG2	without_vesselenrichment
1.23453e-06	-0.277013	0.131	0.205	0.0266573	Enpp2	ExN.DG2	without_vesselenrichment
1.36339e-06	-0.282213	0.944	0.972	0.0294397	R3hdm1	ExN.DG2	without_vesselenrichment
1.79763e-06	-0.285895	0.132	0.206	0.0388161	Rgs6	ExN.DG2	without_vesselenrichment
1.49091e-23	0.690587	0.31	0.22	3.21932e-19	C4b	Ast	without_vesselenrichment
2.09518e-21	-0.475755	0.254	0.383	4.52411e-17	Ptgds	Ast	without_vesselenrichment
2.29022e-19	-0.422574	0.12	0.215	4.94527e-15	Hbb-bs	Ast	without_vesselenrichment
3.2532e-12	-0.518577	0.144	0.231	7.02464e-08	Etnppl	Ast	without_vesselenrichment
8.20232e-11	-0.27319	0.053	0.102	1.77113e-06	Hba-a1	Ast	without_vesselenrichment
7.42728e-10	-0.354997	0.13	0.201	1.60377e-05	Crebzf	Ast	without_vesselenrichment
1.00505e-09	-0.32343	0.14	0.211	2.1702e-05	Reep5	Ast	without_vesselenrichment
6.1857e-09	0.285389	0.335	0.32	0.000133568	Lgi4	Ast	without_vesselenrichment
1.51042e-08	0.326154	0.383	0.324	0.000326145	Slc20a1	Ast	without_vesselenrichment
3.14117e-08	-0.327612	0.493	0.567	0.000678272	Id4	Ast	without_vesselenrichment
3.47563e-08	0.275661	0.455	0.433	0.000750492	Pbxip1	Ast	without_vesselenrichment
1.12265e-07	-0.373683	0.121	0.181	0.00242413	Klf13	Ast	without_vesselenrichment
1.5406e-07	-0.271728	0.067	0.112	0.00332661	Abca5	Ast	without_vesselenrichment
1.67308e-07	-0.441006	0.096	0.155	0.00361268	Lhfp	Ast	without_vesselenrichment
3.42407e-07	-0.334912	0.131	0.196	0.00739359	Tsc22d3	Ast	without_vesselenrichment
3.6196e-07	0.285433	0.45	0.402	0.0078158	Gfap	Ast	without_vesselenrichment
7.13281e-07	-0.283257	0.395	0.487	0.0154019	Mertk	Ast	without_vesselenrichment
8.15618e-07	-0.310935	0.129	0.182	0.0176116	Mal	Ast	without_vesselenrichment
8.62575e-07	0.287799	0.331	0.303	0.0186256	Chd4	Ast	without_vesselenrichment
3.58539e-07	-0.60191	0.371	0.559	0.00774193	Mal	Endo	without_vesselenrichment
1.02445e-06	-0.3743	0.485	0.655	0.0221209	Kank3	Endo	without_vesselenrichment
1.07915e-06	-0.641401	0.173	0.335	0.0233021	Tmem252	Endo	without_vesselenrichment
4.85572e-07	-0.731803	0.12	0.22	0.0104849	Hbb-bs	Oli	without_vesselenrichment
1.3174e-20	-0.377135	0.62	0.712	2.84466e-16	Tnrc6c	ExN.DG1	with_vesselenrichment
2.32921e-20	-0.272666	0.876	0.92	5.02946e-16	Auts2	ExN.DG1	with_vesselenrichment
1.63214e-18	-0.296404	0.695	0.772	3.52427e-14	Atp6v0b	ExN.DG1	with_vesselenrichment
1.88872e-17	0.350325	0.807	0.718	4.0783e-13	Tmsb4x	ExN.DG1	with_vesselenrichment
4.07645e-17	0.493126	0.357	0.244	8.80227e-13	Selenow	ExN.DG1	with_vesselenrichment
8.7281e-16	0.437385	0.554	0.429	1.88466e-11	Nrgn	ExN.DG1	with_vesselenrichment
1.56414e-14	0.41754	0.151	0.067	3.37746e-10	Mobp	ExN.DG1	with_vesselenrichment
2.07086e-14	0.286533	0.662	0.565	4.47162e-10	Cst3	ExN.DG1	with_vesselenrichment
6.74724e-14	0.447514	0.411	0.293	1.45693e-09	Mt3	ExN.DG1	with_vesselenrichment
2.87611e-13	0.364754	0.481	0.383	6.21039e-09	Plp1	ExN.DG1	with_vesselenrichment
1.76785e-12	0.252501	0.5	0.445	3.81732e-08	Rreb1	ExN.DG1	with_vesselenrichment
3.29423e-12	0.405743	0.307	0.22	7.11324e-08	Ddn	ExN.DG1	with_vesselenrichment
8.98191e-12	-0.284097	0.693	0.769	1.93946e-07	Dlgap1	ExN.DG1	with_vesselenrichment
1.52623e-10	0.345423	0.334	0.247	3.2956e-06	Mt1	ExN.DG1	with_vesselenrichment
1.55635e-10	-0.277076	0.436	0.499	3.36063e-06	Cntnap5a	ExN.DG1	with_vesselenrichment
2.11226e-10	-0.351674	0.287	0.366	4.56099e-06	Per3	ExN.DG1	with_vesselenrichment
3.52448e-10	-0.420007	0.373	0.489	7.61041e-06	Cacna1d	ExN.DG1	with_vesselenrichment
5.5099e-10	0.37392	0.375	0.284	1.18975e-05	Cox4i1	ExN.DG1	with_vesselenrichment
3.02793e-09	0.294396	0.285	0.224	6.53821e-05	Ywhah	ExN.DG1	with_vesselenrichment
3.20231e-09	-0.388865	0.182	0.257	6.91475e-05	Nav3	ExN.DG1	with_vesselenrichment
4.93558e-09	0.292254	0.242	0.179	0.000106574	Tubb2a	ExN.DG1	with_vesselenrichment
5.31794e-09	-0.325509	0.268	0.331	0.00011483	Cdh8	ExN.DG1	with_vesselenrichment
9.93268e-09	-0.316883	0.37	0.446	0.000214476	Afdn	ExN.DG1	with_vesselenrichment
1.07035e-08	0.371728	0.395	0.305	0.000231121	Cox8a	ExN.DG1	with_vesselenrichment
1.17928e-08	-0.280815	0.324	0.387	0.000254641	Crebzf	ExN.DG1	with_vesselenrichment
1.38229e-08	0.261434	0.115	0.072	0.000298478	Psen1	ExN.DG1	with_vesselenrichment
1.57858e-08	-0.266813	0.214	0.263	0.000340863	Osbp2	ExN.DG1	with_vesselenrichment
1.74727e-08	-0.448568	0.081	0.145	0.000377287	P2ry14	ExN.DG1	with_vesselenrichment
2.28104e-08	0.25551	0.249	0.196	0.000492545	Ywhae	ExN.DG1	with_vesselenrichment
6.87063e-08	-0.252181	0.457	0.525	0.00148357	Atp2b2	ExN.DG1	with_vesselenrichment
8.28957e-08	-0.392282	0.109	0.175	0.00178997	Rb1	ExN.DG1	with_vesselenrichment
1.01108e-07	0.2685	0.216	0.163	0.00218322	Cox7a2	ExN.DG1	with_vesselenrichment
1.16422e-07	0.361447	0.424	0.339	0.00251391	Cox6c	ExN.DG1	with_vesselenrichment
1.19401e-07	0.300654	0.18	0.13	0.00257822	Nefl	ExN.DG1	with_vesselenrichment
1.20249e-07	-0.349488	0.098	0.157	0.00259654	Specc1	ExN.DG1	with_vesselenrichment
1.44798e-07	0.255576	0.121	0.086	0.00312662	Plod2	ExN.DG1	with_vesselenrichment
1.51406e-07	0.25479	0.246	0.198	0.00326931	Calb1	ExN.DG1	with_vesselenrichment
1.90348e-07	0.35126	0.178	0.118	0.00411018	Atp5e	ExN.DG1	with_vesselenrichment
2.53756e-07	-0.283543	0.486	0.572	0.00547936	Dock10	ExN.DG1	with_vesselenrichment
4.06531e-07	0.319887	0.282	0.211	0.00877822	Ndufa4	ExN.DG1	with_vesselenrichment
4.74389e-07	0.300634	0.411	0.335	0.0102435	Ubb	ExN.DG1	with_vesselenrichment
5.68351e-07	0.265857	0.681	0.621	0.0122724	Calm1	ExN.DG1	with_vesselenrichment
7.19588e-07	-0.256806	0.424	0.499	0.0155381	Cadm2	ExN.DG1	with_vesselenrichment
7.42797e-07	0.540426	0.325	0.194	0.0160392	mt-Cytb	ExN.DG1	with_vesselenrichment
7.61973e-07	0.271032	0.244	0.189	0.0164533	Itpka	ExN.DG1	with_vesselenrichment
8.42676e-07	-0.35216	0.055	0.1	0.0181959	Cebpb	ExN.DG1	with_vesselenrichment
8.87927e-07	0.313639	0.184	0.131	0.019173	Uqcrq	ExN.DG1	with_vesselenrichment
9.7924e-07	0.498605	0.283	0.171	0.0211447	mt-Nd1	ExN.DG1	with_vesselenrichment
1.05333e-06	0.263487	0.353	0.297	0.0227445	Myef2	ExN.DG1	with_vesselenrichment
1.33774e-06	0.326796	0.151	0.103	0.0288857	Ppp1r9b	ExN.DG1	with_vesselenrichment
3.35954e-22	0.618491	0.139	0.032	7.25426e-18	Ldlr	ExN.CA1	with_vesselenrichment
1.2991e-16	0.560983	0.174	0.071	2.80514e-12	Psen1	ExN.CA1	with_vesselenrichment
2.16832e-16	0.54455	0.208	0.091	4.68205e-12	Msmo1	ExN.CA1	with_vesselenrichment
5.6526e-16	0.623539	0.308	0.184	1.22057e-11	Hmgcr	ExN.CA1	with_vesselenrichment
1.06901e-14	0.489582	0.143	0.05	2.3083e-10	Sqle	ExN.CA1	with_vesselenrichment
1.59947e-14	0.552861	0.202	0.091	3.45374e-10	Hmgcs1	ExN.CA1	with_vesselenrichment
6.71427e-14	-0.365994	0.731	0.817	1.44981e-09	Tnrc6c	ExN.CA1	with_vesselenrichment
3.7739e-13	0.523193	0.388	0.25	8.14898e-09	Srebf2	ExN.CA1	with_vesselenrichment
1.79636e-09	0.42179	0.13	0.058	3.87887e-05	Lss	ExN.CA1	with_vesselenrichment
6.24167e-09	-0.382399	0.478	0.607	0.000134776	Dgkg	ExN.CA1	with_vesselenrichment
7.10307e-09	-0.491375	0.22	0.348	0.000153377	Specc1	ExN.CA1	with_vesselenrichment
7.33055e-09	-0.370327	0.456	0.566	0.000158288	Nav3	ExN.CA1	with_vesselenrichment
5.75915e-08	0.476138	0.385	0.271	0.00124357	Cdh10	ExN.CA1	with_vesselenrichment
6.55347e-08	-0.267451	0.641	0.726	0.00141509	Gpatch8	ExN.CA1	with_vesselenrichment
8.90468e-08	-0.384487	0.306	0.409	0.00192279	Ksr1	ExN.CA1	with_vesselenrichment
1.38462e-07	0.416065	0.117	0.056	0.0029898	Aacs	ExN.CA1	with_vesselenrichment
1.4019e-07	-0.316399	0.526	0.61	0.00302713	Nfib	ExN.CA1	with_vesselenrichment
2.39284e-07	0.320013	0.122	0.063	0.00516687	Fdps	ExN.CA1	with_vesselenrichment
5.51979e-07	-0.325226	0.413	0.475	0.0119189	Galnt11	ExN.CA1	with_vesselenrichment
5.68813e-07	-0.348385	0.174	0.239	0.0122824	Pdia6	ExN.CA1	with_vesselenrichment
8.11736e-07	0.349674	0.952	0.93	0.0175278	Fth1	ExN.CA1	with_vesselenrichment
1.22238e-06	0.276447	0.878	0.837	0.0263949	Tmsb4x	ExN.CA1	with_vesselenrichment
2.25515e-06	0.299085	0.188	0.117	0.0486954	Drap1	ExN.CA1	with_vesselenrichment
2.64892e-08	0.545385	0.42	0.306	0.000571981	Col25a1	ExN.CRIm	with_vesselenrichment
1.3623e-07	0.256223	0.877	0.849	0.00294161	Rsrp1	ExN.CRIm	with_vesselenrichment
7.22319e-14	-0.361311	0.919	0.972	1.5597e-09	Auts2	ExN.CA3	with_vesselenrichment
1.13099e-12	-0.282034	0.957	0.982	2.44216e-08	Mycbp2	ExN.CA3	with_vesselenrichment
2.34648e-11	0.309424	0.822	0.791	5.06675e-07	Cttnbp2	ExN.CA3	with_vesselenrichment
6.47584e-11	-0.304035	0.95	0.975	1.39833e-06	Atp6v0b	ExN.CA3	with_vesselenrichment
1.12668e-08	0.375136	0.625	0.502	0.000243283	Myef2	ExN.CA3	with_vesselenrichment
1.3588e-07	-0.429616	0.537	0.621	0.00293406	Rnf182	ExN.CA3	with_vesselenrichment
1.79039e-07	0.371951	0.376	0.334	0.00386598	Adcy1	ExN.CA3	with_vesselenrichment
8.99827e-07	-0.339131	0.559	0.651	0.01943	Cacna1d	ExN.CA3	with_vesselenrichment
9.24208e-07	-0.265352	0.843	0.819	0.0199564	Cpne7	ExN.CA3	with_vesselenrichment
2.04355e-06	0.332312	0.255	0.202	0.0441264	Pcp4	ExN.CA3	with_vesselenrichment
7.99879e-25	1.05492	0.325	0.079	1.72718e-20	Psen1	ExN.Sub	with_vesselenrichment
4.55267e-10	0.739988	0.454	0.321	9.83058e-06	Hmgcr	ExN.Sub	with_vesselenrichment
1.26254e-09	0.675369	0.304	0.145	2.7262e-05	Msmo1	ExN.Sub	with_vesselenrichment
1.68098e-08	0.431927	0.162	0.049	0.000362975	Ldlr	ExN.Sub	with_vesselenrichment
1.02523e-07	0.497668	0.142	0.047	0.00221377	Nsdhl	ExN.Sub	with_vesselenrichment
4.924e-07	-0.672497	0.158	0.323	0.0106324	Asap2	ExN.Sub	with_vesselenrichment
7.07119e-07	-0.490904	0.438	0.585	0.0152688	Cadm1	ExN.Sub	with_vesselenrichment
1.16187e-08	-0.501293	0.57	0.74	0.000250884	Gria3	ExN.ECL6b	with_vesselenrichment
3.31196e-08	0.461808	0.617	0.422	0.000715152	Tshz2	ExN.ECL6b	with_vesselenrichment
6.39648e-08	-0.679409	0.292	0.486	0.00138119	Nrxn3	ExN.ECL6b	with_vesselenrichment
2.27599e-06	-0.517169	0.493	0.618	0.0491454	Grin2a	ExN.ECL6b	with_vesselenrichment
2.7888e-13	0.517847	0.701	0.483	6.02185e-09	Tshz2	ExN.DG2	with_vesselenrichment
1.23994e-11	-1.12027	0.079	0.222	2.67739e-07	Brinp3	ExN.DG2	with_vesselenrichment
3.26482e-10	-0.761088	0.309	0.526	7.04972e-06	Il1rapl1	ExN.DG2	with_vesselenrichment
1.14373e-08	0.747431	0.313	0.18	0.000246966	Plekha7	ExN.DG2	with_vesselenrichment
4.00608e-08	-0.574751	0.486	0.66	0.000865034	Sorbs2	ExN.DG2	with_vesselenrichment
7.84767e-08	-0.658055	0.096	0.236	0.00169455	Lrrtm4	ExN.DG2	with_vesselenrichment
2.7192e-07	0.309814	0.862	0.845	0.00587156	Srrm2	ExN.DG2	with_vesselenrichment
1.37148e-06	0.710496	0.207	0.102	0.0296143	Kit	ExN.DG2	with_vesselenrichment
1.72903e-06	0.542482	0.38	0.315	0.0373349	Fat3	ExN.DG2	with_vesselenrichment
1.55771e-26	0.64866	0.334	0.229	3.36356e-22	C4b	Ast	with_vesselenrichment
6.52948e-18	0.251977	0.626	0.538	1.40991e-13	Phkg1	Ast	with_vesselenrichment
1.92523e-15	0.276309	0.374	0.295	4.15715e-11	Slc20a1	Ast	with_vesselenrichment
2.62409e-15	0.423972	0.536	0.428	5.6662e-11	Rps29	Ast	with_vesselenrichment
1.21287e-14	-0.274387	0.597	0.641	2.61894e-10	Ntrk2	Ast	with_vesselenrichment
2.4011e-14	-0.428019	0.304	0.379	5.1847e-10	Kcnn2	Ast	with_vesselenrichment
4.74213e-14	0.351696	0.408	0.314	1.02397e-09	Rpl38	Ast	with_vesselenrichment
4.25484e-13	-0.274098	0.5	0.555	9.18749e-09	Sptbn1	Ast	with_vesselenrichment
6.2535e-13	-0.512275	0.19	0.272	1.35032e-08	Ly6c1	Ast	with_vesselenrichment
1.34184e-12	-0.445813	0.296	0.378	2.89743e-08	Hba-a1	Ast	with_vesselenrichment
1.78634e-12	-0.286003	0.292	0.329	3.85724e-08	Paqr8	Ast	with_vesselenrichment
2.08052e-12	-0.445015	0.093	0.122	4.49246e-08	Hes5	Ast	with_vesselenrichment
2.10289e-12	0.374332	0.147	0.092	4.54076e-08	Phgdh	Ast	with_vesselenrichment
5.77345e-12	0.2646	0.234	0.178	1.24666e-07	Pax6	Ast	with_vesselenrichment
7.56674e-12	-0.289175	0.289	0.328	1.63389e-07	Enah	Ast	with_vesselenrichment
2.25261e-11	0.26263	0.321	0.254	4.86406e-07	Shisa4	Ast	with_vesselenrichment
2.46957e-11	-0.550623	0.109	0.172	5.33254e-07	Etnppl	Ast	with_vesselenrichment
3.21742e-11	0.466573	0.101	0.057	6.94738e-07	Aspg	Ast	with_vesselenrichment
4.07252e-11	0.269071	0.243	0.188	8.79378e-07	Pcyt2	Ast	with_vesselenrichment
6.2289e-11	0.307691	0.344	0.277	1.34501e-06	Wsb1	Ast	with_vesselenrichment
9.57316e-11	-0.556726	0.062	0.114	2.06713e-06	Lhfp	Ast	with_vesselenrichment
2.63182e-10	-0.294519	0.162	0.192	5.68289e-06	Rpl18	Ast	with_vesselenrichment
4.13935e-10	-0.429379	0.179	0.246	8.9381e-06	Apod	Ast	with_vesselenrichment
4.67839e-10	0.36956	0.163	0.108	1.0102e-05	Msi1	Ast	with_vesselenrichment
9.96526e-10	-0.343853	0.131	0.184	2.1518e-05	Enpp2	Ast	with_vesselenrichment
1.02271e-09	-0.281207	0.344	0.386	2.20834e-05	Tmcc1	Ast	with_vesselenrichment
1.70967e-09	-0.382738	0.515	0.602	3.69169e-05	Bsg	Ast	with_vesselenrichment
1.87141e-09	-0.407076	0.148	0.207	4.04093e-05	Mal	Ast	with_vesselenrichment
2.62901e-09	-0.406797	0.25	0.321	5.67683e-05	Hba-a2	Ast	with_vesselenrichment
3.78047e-09	-0.272793	0.328	0.366	8.16316e-05	Aplp2	Ast	with_vesselenrichment
4.01538e-09	-0.378748	0.153	0.207	8.67041e-05	Nfkbia	Ast	with_vesselenrichment
1.58801e-08	0.25628	0.137	0.096	0.000342899	Pou6f1	Ast	with_vesselenrichment
1.88311e-08	-0.425927	0.165	0.224	0.00040662	Hbb-bt	Ast	with_vesselenrichment
1.93333e-08	0.26562	0.323	0.263	0.000417463	Fbrsl1	Ast	with_vesselenrichment
2.20489e-08	0.274314	0.345	0.276	0.000476102	Calm2	Ast	with_vesselenrichment
2.5307e-08	0.291709	0.153	0.106	0.000546454	Rpl35	Ast	with_vesselenrichment
6.84674e-08	0.261737	0.189	0.144	0.00147842	Cdh10	Ast	with_vesselenrichment
1.15134e-07	0.31775	0.475	0.397	0.0024861	Rpl37	Ast	with_vesselenrichment
1.33099e-07	0.308934	0.214	0.16	0.002874	Calm3	Ast	with_vesselenrichment
4.1694e-07	-0.295879	0.339	0.38	0.00900299	Mertk	Ast	with_vesselenrichment
1.00479e-06	0.259149	0.165	0.125	0.0216965	Ldlr	Ast	with_vesselenrichment
1.02573e-06	0.356504	0.121	0.081	0.0221486	Spry2	Ast	with_vesselenrichment
3.53124e-07	0.3431	0.286	0.179	0.00762501	Fcho2	Mic	with_vesselenrichment
1.18947e-06	-0.310444	0.126	0.127	0.0256841	Sbf2	Mic	with_vesselenrichment
1.01635e-17	-0.733594	0.421	0.561	2.19461e-13	Bsg	Oli	with_vesselenrichment
8.55848e-14	-0.694606	0.087	0.16	1.84803e-09	Htra1	Oli	with_vesselenrichment
2.18954e-13	0.281316	0.598	0.493	4.72787e-09	Fnbp1	Oli	with_vesselenrichment
3.83827e-13	-0.314749	0.434	0.499	8.28797e-09	Hsp90ab1	Oli	with_vesselenrichment
1.90372e-10	0.421513	0.189	0.126	4.11069e-06	Jph4	Oli	with_vesselenrichment
2.1481e-10	0.396198	0.252	0.178	4.6384e-06	Bcas1	Oli	with_vesselenrichment
2.2557e-10	-0.347065	0.44	0.506	4.87072e-06	Tmod2	Oli	with_vesselenrichment
6.35424e-10	-0.26328	0.72	0.756	1.37207e-05	Apoe	Oli	with_vesselenrichment
9.43549e-09	-0.322966	0.305	0.348	0.000203741	Clu	Oli	with_vesselenrichment
1.69714e-08	0.36259	0.301	0.228	0.000366463	Nrgn	Oli	with_vesselenrichment
1.83275e-08	-0.423453	0.404	0.49	0.000395746	Ptn	Oli	with_vesselenrichment
3.98022e-08	0.518922	0.35	0.26	0.000859448	Cox8a	Oli	with_vesselenrichment
4.78227e-08	-0.260961	0.471	0.506	0.00103264	Cdc42bpa	Oli	with_vesselenrichment
4.8346e-08	0.443535	0.193	0.132	0.00104394	Creb5	Oli	with_vesselenrichment
5.05141e-08	0.299285	0.162	0.112	0.00109075	Sox10	Oli	with_vesselenrichment
7.7045e-08	0.476004	0.187	0.12	0.00166363	Usmg5	Oli	with_vesselenrichment
9.26149e-08	-0.376207	0.218	0.264	0.00199983	Arrdc2	Oli	with_vesselenrichment
9.37744e-08	0.458062	0.126	0.075	0.00202487	Cplx2	Oli	with_vesselenrichment
9.95744e-08	0.402909	0.321	0.248	0.00215011	Sytl2	Oli	with_vesselenrichment
1.39373e-07	0.578927	0.348	0.229	0.00300948	mt-Nd4	Oli	with_vesselenrichment
1.64947e-07	-0.64136	0.163	0.263	0.0035617	Ly6c1	Oli	with_vesselenrichment
2.1688e-07	0.42845	0.102	0.059	0.00468309	Amd2	Oli	with_vesselenrichment
2.19528e-07	0.331601	0.154	0.112	0.00474026	Mcam	Oli	with_vesselenrichment
2.43798e-07	-0.420217	0.098	0.139	0.00526434	Nfkbia	Oli	with_vesselenrichment
3.41923e-07	-0.387351	0.329	0.406	0.00738315	Lars2	Oli	with_vesselenrichment
3.78877e-07	0.361124	0.108	0.071	0.00818109	Lrrc8b	Oli	with_vesselenrichment
4.48863e-07	0.356198	0.173	0.124	0.00969231	Zfhx2	Oli	with_vesselenrichment
4.84118e-07	-0.306437	0.115	0.14	0.0104536	Fsd1l	Oli	with_vesselenrichment
5.26478e-07	-0.251495	0.188	0.217	0.0113682	Dnmt3a	Oli	with_vesselenrichment
9.09638e-07	-0.638406	0.115	0.201	0.0196418	Ly6a	Oli	with_vesselenrichment
1.10222e-06	-0.311152	0.366	0.417	0.0238003	Apod	Oli	with_vesselenrichment
1.24355e-06	0.352566	0.149	0.103	0.026852	Nme7	Oli	with_vesselenrichment
2.02322e-06	-0.31558	0.25	0.304	0.0436875	Myl6	Oli	with_vesselenrichment
2.09699e-06	0.281912	0.102	0.072	0.0452804	Sidt2	Oli	with_vesselenrichment
2.66204e-08	0.523032	0.26	0.131	0.000574815	Vstm2b	Opc	with_vesselenrichment
3.20595e-32	-1.36473	0.005	0.105	6.92261e-28	Lcn2	Fib	with_vesselenrichment
2.85517e-15	-0.958738	0.056	0.144	6.16518e-11	Myh11	Fib	with_vesselenrichment
1.1941e-12	-0.809388	0.093	0.182	2.57841e-08	Acta2	Fib	with_vesselenrichment
4.15358e-12	-0.677588	0.054	0.131	8.96883e-08	Tagln	Fib	with_vesselenrichment
7.39512e-11	0.734394	0.468	0.353	1.59683e-06	Cp	Fib	with_vesselenrichment
2.80118e-10	0.516318	0.503	0.391	6.04858e-06	Vtn	Fib	with_vesselenrichment
4.08751e-10	-0.29466	0.099	0.201	8.82616e-06	Gsdme	Fib	with_vesselenrichment
2.50227e-09	0.399719	0.621	0.528	5.40315e-05	Rps29	Fib	with_vesselenrichment
1.84063e-08	0.689329	0.121	0.056	0.000397447	Adamts12	Fib	with_vesselenrichment
1.87628e-08	-0.592141	0.197	0.292	0.000405145	Hspa5	Fib	with_vesselenrichment
2.11647e-08	0.78272	0.15	0.077	0.000457009	Gnb4	Fib	with_vesselenrichment
5.13553e-08	0.453716	0.512	0.423	0.00110892	Rpl38	Fib	with_vesselenrichment
8.31341e-08	-0.56104	0.117	0.19	0.00179511	Fxyd1	Fib	with_vesselenrichment
9.29559e-08	0.391528	0.57	0.477	0.0020072	Rpl41	Fib	with_vesselenrichment
2.46874e-07	-0.474947	0.41	0.508	0.00533076	Alcam	Fib	with_vesselenrichment
3.34117e-07	-0.47463	0.081	0.144	0.0072146	Tpm2	Fib	with_vesselenrichment
3.52992e-07	0.567661	0.129	0.07	0.00762216	Col12a1	Fib	with_vesselenrichment
3.99091e-07	-0.571302	0.235	0.324	0.00861758	Hbb-bt	Fib	with_vesselenrichment
4.49189e-07	-0.520935	0.071	0.136	0.00969934	Zbtb16	Fib	with_vesselenrichment
5.0223e-07	-0.477231	0.266	0.339	0.0108447	Enpp2	Fib	with_vesselenrichment
5.08606e-07	0.771899	0.11	0.054	0.0109823	Nkd2	Fib	with_vesselenrichment
9.3875e-07	-0.596135	0.12	0.188	0.0202704	Fkbp5	Fib	with_vesselenrichment
1.07293e-50	0.351229	0.707	0.707	2.31678e-46	Rps29	Endo	with_vesselenrichment
1.52622e-40	0.318872	0.633	0.632	3.29557e-36	Rpl38	Endo	with_vesselenrichment
4.68235e-39	0.51946	0.397	0.341	1.01106e-34	Tmsb10	Endo	with_vesselenrichment
2.98701e-27	-0.529402	0.435	0.587	6.44985e-23	Id1	Endo	with_vesselenrichment
1.33179e-26	0.311381	0.636	0.621	2.87574e-22	Slc6a6	Endo	with_vesselenrichment
5.83667e-25	0.326411	0.301	0.261	1.26031e-20	Rpl35	Endo	with_vesselenrichment
1.23005e-23	0.298256	0.769	0.772	2.65604e-19	Egfl7	Endo	with_vesselenrichment
1.83921e-23	-0.366889	0.359	0.491	3.97141e-19	Mal	Endo	with_vesselenrichment
4.63026e-22	0.268251	0.62	0.621	9.99811e-18	Rps21	Endo	with_vesselenrichment
5.11516e-22	0.4345	0.461	0.413	1.10452e-17	H2-K1	Endo	with_vesselenrichment
4.33477e-21	-0.449004	0.056	0.117	9.36008e-17	Zbtb16	Endo	with_vesselenrichment
9.60121e-19	-0.344041	0.282	0.385	2.07319e-14	Fnbp1l	Endo	with_vesselenrichment
1.58272e-17	0.381771	0.363	0.319	3.41757e-13	Adgre5	Endo	with_vesselenrichment
4.83381e-17	0.308445	0.155	0.117	1.04377e-12	Uba52	Endo	with_vesselenrichment
9.96192e-16	-0.350545	0.139	0.213	2.15108e-11	Enpp2	Endo	with_vesselenrichment
5.39414e-15	-0.282173	0.63	0.741	1.16476e-10	Slc2a1	Endo	with_vesselenrichment
5.44961e-15	-0.263029	0.574	0.676	1.17673e-10	Ccdc141	Endo	with_vesselenrichment
1.14635e-14	0.373721	0.428	0.397	2.47531e-10	Ushbp1	Endo	with_vesselenrichment
1.62254e-14	-0.27197	0.224	0.288	3.50355e-10	Canx	Endo	with_vesselenrichment
1.77566e-14	-0.481056	0.212	0.316	3.83418e-10	Rgcc	Endo	with_vesselenrichment
8.49028e-14	0.378315	0.134	0.093	1.83331e-09	H2-Q4	Endo	with_vesselenrichment
9.04623e-14	0.472424	0.351	0.301	1.95335e-09	Ccm2l	Endo	with_vesselenrichment
9.94511e-14	-0.388181	0.222	0.314	2.14745e-09	Akap12	Endo	with_vesselenrichment
2.94194e-13	-0.252161	0.35	0.423	6.35253e-09	Dock9	Endo	with_vesselenrichment
4.99163e-13	-0.283571	0.358	0.462	1.07784e-08	Snrk	Endo	with_vesselenrichment
5.66879e-13	0.258193	0.188	0.157	1.22406e-08	H2-T23	Endo	with_vesselenrichment
8.09155e-13	-0.325254	0.21	0.293	1.74721e-08	Ttll7	Endo	with_vesselenrichment
9.27304e-13	-0.449368	0.356	0.495	2.00233e-08	Ctla2a	Endo	with_vesselenrichment
9.93475e-13	-0.255519	0.296	0.387	2.14521e-08	Timp3	Endo	with_vesselenrichment
1.45616e-12	-0.368551	0.412	0.543	3.14428e-08	Id3	Endo	with_vesselenrichment
2.88503e-12	-0.331814	0.496	0.613	6.22964e-08	Epas1	Endo	with_vesselenrichment
3.46584e-12	0.553045	0.337	0.252	7.48378e-08	Mt3	Endo	with_vesselenrichment
3.65415e-12	0.360444	0.101	0.067	7.8904e-08	Flt3l	Endo	with_vesselenrichment
4.8568e-12	-0.375201	0.052	0.107	1.04873e-07	Dbp	Endo	with_vesselenrichment
6.99225e-12	-0.258322	0.247	0.32	1.50984e-07	Hspa5	Endo	with_vesselenrichment
7.17291e-12	0.299964	0.329	0.294	1.54885e-07	Hdac7	Endo	with_vesselenrichment
9.28682e-12	0.269664	0.263	0.231	2.0053e-07	Scarb1	Endo	with_vesselenrichment
9.94447e-12	-0.339955	0.342	0.457	2.14731e-07	Clic4	Endo	with_vesselenrichment
1.10297e-11	0.263832	0.372	0.341	2.38165e-07	Rps28	Endo	with_vesselenrichment
1.85255e-11	0.556031	0.13	0.064	4.00021e-07	Ddn	Endo	with_vesselenrichment
2.30239e-11	-0.586321	0.133	0.21	4.97156e-07	Ier3	Endo	with_vesselenrichment
2.35573e-11	0.357757	0.207	0.176	5.08674e-07	Hmgcs2	Endo	with_vesselenrichment
2.83497e-11	-0.308035	0.053	0.102	6.12155e-07	Map3k6	Endo	with_vesselenrichment
2.8964e-11	-0.253474	0.095	0.146	6.2542e-07	Sst	Endo	with_vesselenrichment
5.27864e-11	0.427033	0.139	0.101	1.13982e-06	Gbp4	Endo	with_vesselenrichment
7.52956e-11	-0.335486	0.183	0.26	1.62586e-06	Tsc22d3	Endo	with_vesselenrichment
7.58728e-11	0.367087	0.435	0.37	1.63832e-06	Calm2	Endo	with_vesselenrichment
1.73657e-10	0.346789	0.194	0.159	3.74977e-06	Ndufa3	Endo	with_vesselenrichment
1.78134e-10	0.287883	0.175	0.145	3.84645e-06	Nxpe4	Endo	with_vesselenrichment
1.99143e-10	-0.251971	0.309	0.397	4.30009e-06	Clip1	Endo	with_vesselenrichment
2.05679e-10	0.281374	0.215	0.196	4.44123e-06	BC028528	Endo	with_vesselenrichment
2.10308e-10	-0.366477	0.137	0.215	4.54118e-06	Tmem252	Endo	with_vesselenrichment
2.8579e-10	0.537595	0.38	0.295	6.17107e-06	Nrgn	Endo	with_vesselenrichment
3.35814e-10	-0.294024	0.238	0.302	7.25122e-06	Plxna2	Endo	with_vesselenrichment
3.39449e-10	0.278927	0.131	0.105	7.32971e-06	Gbp3	Endo	with_vesselenrichment
3.7125e-10	0.449243	0.237	0.187	8.01641e-06	Usmg5	Endo	with_vesselenrichment
3.74552e-10	-0.273941	0.252	0.342	8.08769e-06	Bcl2l1	Endo	with_vesselenrichment
7.20805e-10	0.319609	0.159	0.122	1.55643e-05	Arf3	Endo	with_vesselenrichment
1.67711e-09	-0.334721	0.196	0.268	3.62139e-05	Pim3	Endo	with_vesselenrichment
1.89383e-09	-0.304129	0.249	0.333	4.08934e-05	Smad7	Endo	with_vesselenrichment
2.07153e-09	-0.253783	0.715	0.805	4.47306e-05	Rpl13	Endo	with_vesselenrichment
3.32864e-09	-0.254282	0.574	0.677	7.18753e-05	Rpl23	Endo	with_vesselenrichment
3.40311e-09	0.281008	0.212	0.185	7.34833e-05	Sema6a	Endo	with_vesselenrichment
4.41319e-09	0.282969	0.352	0.27	9.52941e-05	Map1b	Endo	with_vesselenrichment
4.60866e-09	-0.466967	0.29	0.414	9.95148e-05	Hspb1	Endo	with_vesselenrichment
4.7538e-09	-0.281804	0.278	0.342	0.000102649	Rock1	Endo	with_vesselenrichment
5.37929e-09	-0.32605	0.38	0.485	0.000116155	Cald1	Endo	with_vesselenrichment
5.76404e-09	-0.345357	0.662	0.785	0.000124463	Ly6c1	Endo	with_vesselenrichment
5.86764e-09	-0.272005	0.127	0.201	0.0001267	Acer2	Endo	with_vesselenrichment
6.24369e-09	-0.295543	0.169	0.243	0.00013482	Tbc1d4	Endo	with_vesselenrichment
6.25899e-09	0.375714	0.239	0.203	0.00013515	Atp5k	Endo	with_vesselenrichment
1.28253e-08	-0.296224	0.363	0.471	0.000276936	Fermt2	Endo	with_vesselenrichment
1.31574e-08	-0.281518	0.239	0.325	0.000284109	Tns2	Endo	with_vesselenrichment
1.32816e-08	0.30725	0.143	0.085	0.000286789	Hpca	Endo	with_vesselenrichment
1.54647e-08	0.272069	0.19	0.167	0.000333929	Stat1	Endo	with_vesselenrichment
3.49106e-08	-0.269647	0.384	0.484	0.000753824	Jcad	Endo	with_vesselenrichment
8.65423e-08	0.272051	0.242	0.228	0.00186871	Tubb5	Endo	with_vesselenrichment
1.06841e-07	-0.529832	0.304	0.413	0.00230702	Hbb-bt	Endo	with_vesselenrichment
1.23122e-07	0.288701	0.232	0.217	0.00265857	Sp100	Endo	with_vesselenrichment
1.40809e-07	-0.268622	0.59	0.697	0.00304049	Igf1r	Endo	with_vesselenrichment
1.51221e-07	0.262043	0.233	0.201	0.00326531	Usp53	Endo	with_vesselenrichment
1.74532e-07	-0.309355	0.089	0.134	0.00376867	Bcl2	Endo	with_vesselenrichment
2.08171e-07	-0.272255	0.098	0.132	0.00449504	Pnpla2	Endo	with_vesselenrichment
2.88457e-07	-0.30891	0.17	0.241	0.00622866	Cebpd	Endo	with_vesselenrichment
3.94557e-07	0.270538	0.213	0.184	0.00851968	2010107E04Rik	Endo	with_vesselenrichment
6.50619e-07	0.264455	0.147	0.125	0.0140488	Irf9	Endo	with_vesselenrichment
6.52309e-07	0.32683	0.136	0.114	0.0140853	Vsig2	Endo	with_vesselenrichment
9.19799e-07	0.281731	0.126	0.106	0.0198612	Romo1	Endo	with_vesselenrichment
1.16105e-06	-0.271799	0.165	0.226	0.0250706	Gjc1	Endo	with_vesselenrichment
1.63388e-06	-0.384278	0.56	0.708	0.0352804	Rgs5	Endo	with_vesselenrichment
1.69976e-06	0.280081	0.17	0.15	0.0367029	Parp14	Endo	with_vesselenrichment
1.76776e-06	0.257095	0.455	0.44	0.0381712	Mecom	Endo	with_vesselenrichment
1.84173e-06	-0.299714	0.223	0.297	0.0397685	Atp10a	Endo	with_vesselenrichment
1.94084e-06	-0.300708	0.127	0.173	0.0419086	Myl9	Endo	with_vesselenrichment
2.15975e-06	-0.294269	0.23	0.313	0.0466354	Selenok	Endo	with_vesselenrichment
2.17261e-06	-0.310619	0.135	0.18	0.0469131	Irf2bpl	Endo	with_vesselenrichment
7.37465e-10	0.569181	0.418	0.117	1.59241e-05	Camk2a	Per	with_vesselenrichment
