## Supplementary Table 3 for "Cell type-specific contributions to impaired blood-brain barrier and cerebral metabolism in presymptomatic 5XFAD mice"

### Sheet: Sheet1
gene	function	cell type	change
Msmo1	cholesterol metabolism	ExN.CA1, ExN.sub	up
Hmgcr	cholesterol biosynthesis	ExN.CA1, ExN.sub	up
Ldlr	LDL receptor	ExN.CA1, ExN.sub	up
Hmgcs1	cholesterol biosynthesis	ExN.CA1, ExN.sub	up
Sqle	cholesterol biosynthesis	ExN.CA1, ExN.sub	up
Dgkz	promote TGFbeta signaling	ExN.CA1, ExN.sub	up
Srebf2	cholesterol homeostasis	ExN.CA1, ExN.sub	up
Eef1a1	protein synthesis and translation	ExN.CA1	up
Khdrbs3	induce glycolysis	ExN.CA1	up
Brd1	bind to transcription start site	ExN.CA1	up
Pcyt2	phospho lipid synthesis	ExN.CA1	up
Rpls28,37,35,31,29,41	ribosome proteins, protein synthesis	ExN. DG1	up
Cox4il,8a,7a2, 6c	cytochrome oxidase, mito respiration	ExN. DG1	up
Plod2	collage, ECM stiffening	ExN. DG1	up
Atp5e	mito ATP synthase	ExN. DG1	up
mt-cytb	mito cytochrome b	ExN. DG1	up
mt-Nd1	making NADH dehydrogenase, mito electron transport process	ExN. DG1	up
Homer2	dendritic protein	ExN. DG2	up
Srrm2	zinc finger domain binding	ExN. DG2	up
C4b	complement, innate immune response	Astrocytes	up
Slc20a1	sodium phosphate transporter	Astrocytes	up
Egfl7	formation and maintenance of blood vessels	endothelia	up
Rps28	ribosome proteins, protein synthesis	endothelia	up
Hmgcs2	cholesterol synthesis	endothelia	up
Gbp3	innate immunity and cell response to Il-1	endothelia	up
Atp5k	ATP synthase	endothelia	up
Stat1	inflammation, immune response	endothelia	up
Vsig2	lipid metabolism, immune response	endothelia	up
Romo1	mito membrane protein, increase ROS	endothelia	up
Parp14	anti-apoptotic, regulate arebic glycolysis	endothelia	up
Exoc6	lipid transport out of cells	ExN.CA1	down
Nav3	axonal guidance	ExN.CA1	down
Ksr1	MAPK pathway	ExN.CA1	down
Pdia6	neuronal repair and response to stress	ExN.CA1	down
crebzf	suppress unfolded protein response	ExN.CA1	down
Cadm2	presynaptic speclization assembly	ExN.CA1	down
Atp6v0b	ATPase	ExN.CA3	down
Ndrg4	axonal projection	ExN.CA3, DG1	down
P2ry14	apoptosis	ExN.CA3, DG1	down
Itpr1	IP3 R, calcium influx	DG1	down
Cdh8	cadherin, cell adhension	DG1	down
Lars2	mito tRNA synthetase	DG1	down
Csmd1	regulate complement activity	DG1	down
Sla15a2	peptide transporter	DG1	down
Dlgap1	postcynaptic protein assembly	DG1	down
Atp2b2	calcium transporter ATPase	DG1	down
Dock10	dendritic spine morphogenesis	DG1	down
Brinp3	negative reglation of cell cycle	DG1	down
Sorbs2	synaptic transmission	DG2	down
Il1rapl1	IL- receptor like 1	DG2	down
snap25	synaptic transmission	DG2	down
Ube3a	ubiquitin protein ligase	DG2	down
Dnajc1	Hsp40, chaperone	DG2	down
Lrrtm4	synaptogenetic	DG2	down
Slc30a3	zinc transport	DG2	down
Atp2b4	calcium transporter ATPase	DG2	down
Kcnk9	potasium channel	DG2	down
Rgs6	g protein function	DG2	down
ptgds	inflammation and immune response	Astrocyte	down
id4	inhibit progenitor into astrocyte	Astrocyte	down
Abca5	cholesterol transporter	Astrocyte	down
TSC22d3	anti-inflammation	Astrocyte	down
Mertk	phagocytosis	Astrocyte	down
Rpl18	ribosomne protein	Astrocyte	down
teme252	transmember protein, unknow function	Astrocyte	down
Id1	DNA binding	Astrocyte	down
Slc2a1	glut1, glucose transporter	endothelia	down
Rgcc	immune response, metabolic control	endothelia	down
Aksp12	promote developing BBB	endothelia	down
Dock9	angiogenesis	endothelia	down
Ctla2a	angiogenesis	endothelia	down
Timp3	regulate barrier function	endothelia	down
Epas1	TF, cell response to low oxygen, adapt to oxygen deprivation	endothelia	down
Dbp	vascular health, angiogenesis	endothelia	down
Hspa5	ER function, protein folding	endothelia	down
Clic4	regulate barrier function	endothelia	down
ler3	lining of blood vessel	endothelia	down
map3k6	regulate VEGF, angiogenesis	endothelia	down
Plxna2	angiogenesis, barrier function	endothelia	down
Bcl2L1	BCL-XL, anti apoptotic	endothelia	down
Smad7	ngative regulator of TGFbeta signlaing	endothelia	down
Rpl13	ribosome protein	endothelia	down
Rock1	promote autophagy and suppress inflammation	endothelia	down
Tbc1d4	regulate glucose transport	endothelia	down
Fermt2	axon growth, synaptic plasticity	endothelia	down
Bcl2	anti apoptotic	endothelia	down
Gjc1	gap junction protein	endothelia	down
Rgs5	regulate G-protein	endothelia	down
Atp10a	phospho lipid transporter	endothelia	down
Myl9	muscle contraction	endothelia	down
Selenol	ER degradation of glycosylated protein	endothelia	down
irf2bpl	Interferon regulatory factor, blood barrier function	endothelia	down
Lcn2	Innate immunity	Fibroblast	down
