## Supplementary Table 5 for "Cell type-specific contributions to impaired blood-brain barrier and cerebral metabolism in presymptomatic 5XFAD mice"

### Sheet: Figure 1
		WT		5XFAD
		Mean	SD	Mean	SD
Figure1	B	0.717541	0.040549	0.78165	0.0397047
	C	382.454	47.2693	443.429	58.0509
	F	0.503763	0.11657	0.431727	0.0759812
		WT Training D1		WT Training D2		WT Testing D		5XFAD Training D1		5XFAD Training D2		5XFAD Testing D
		Mean	SD	Mean	SD	Mean	SD	Mean	SD	Mean	SD	Mean	SD
	G	0.825953	0.375877	0.952828	0.386376	1.30054	0.693743	0.951011	0.175297	1.22894	0.367278	1.38935	0.343501
	H	0.74211	0.157411	0.778251	0.291506	1.76322	0.866179	0.949021	0.280356	1.27243	0.388732	1.56392	0.657097

### Sheet: Figure 2
		WT		5XFAD
		Mean	SD	Mean	SD
Figure2	A	333.699	50.8743	282.418	58.6215
	B	12.63	2.03322	11.03	1.86282
		WT CORTEX		5XFAD CORTEX		WT HPC		5XFAD HPC		WT TH		5XFAD TH
		Mean	SD	Mean	SD	Mean	SD	Mean	SD	Mean	SD	Mean	SD
	C	0.0280827	0.00801714	0.0215777	0.00567676	0.0322753	0.00862266	0.0235997	0.00826598	0.0280875	0.008405	0.0296864	0.00551636
		WT		5XFAD
		Mean	SD	Mean	SD
	E	32035	13893.5	34814.5	13762.5
	G	10393	2316.61	10134.8	2362.32

### Sheet: Figure 5
		WT		5XFAD
Figure5	B	0.1914	0.0195	25.52	1.17127
	D	406.846	44.0538	465.627	52.6727

### Sheet: Figure S1
		WT		5XFAD
		Mean	SD	Mean	SD
FigureS1	B	1.46974	0.349272	3.08428	0.753019
	D	1.8844	0.218133	2.22655	0.372476
	F	1	0.0973684	0.997885	0.142519

### Sheet: Figure S2
		WT		5XFAD
		Mean	SD	Mean	SD
FigureS2	A-CD13	1	0.0974826	1.0127	0.0720416
	B-CD13	1	0.201468	1.00177	0.172544

### Sheet: Figure S3
		WT		5XFAD
		Mean	SD	mean	SD
FigureS3	A-CD31	1	0.135296	0.960109	0.118128
	A-AQP4	1	0.115868	0.970581	0.136797
	B-CD31	1	0.202669	1.03907	0.227627
	B-AQP4	1	0.196956	1.00621	0.250495

### Sheet: Figure S4
		log2FC enrichment
		Mean	SD
FigureS4C	Cldn5	5.49877	0.66113
	Abcb1a	5.46202	0.479037
	Pecam1	4.9963	0.257179
	Slc2a1	4.51156	0.258305
	Mfsd2a	2.88638	0.190442
	Acata	5.01977	0.502516
	Pdgfrb	4.16378	0.296546
	Aqp4	0.157466	0.0406397
	Aldh1l1	-0.956395	0.073861
	Mog	-1.63459	0.0689208
	Syp	-2.03953	0.136248
	Rbfox3	-2.16917	0.0975177
	Nefh	-2.30213	0.334984

### Sheet: Figure S5
		WT		5XFAD
		Mean	SD	Mean	SD
FigureS5	D	1	0.0876943	0.889187	0.0601871
