## Supplementary Table 6 for "Cell type-specific contributions to impaired blood-brain barrier and cerebral metabolism in presymptomatic 5XFAD mice"

### Sheet: Antibody and reagents 
Name	Type	Purpose	Source	Dilution Ratio	Manufacturer	Catlog Number
Purified anti-β-Amyloid, 1-16 Antibody (6E10)	1° Ab	IF	Mouse	1:400	BioLegend	803001
Anti-NeuN Antibody, clone A60	1° Ab	IF	Mouse	1:100	EMD millipore	MAB377
Recombinant Anti-CD13 antibody [EPR4059]	1° Ab	IF	Rabbit	1:500	Abacam	ab108382
Anti-Collagen IV antibody [COL-94] (ab6311)	1° Ab	IF	Mouse	1:250	Abacam	ab6311
Occludin	1° Ab	IF	Rabbit	1:100	Abacam	ab216327
Claudin5	1° Ab	IF	Mouse	1:100	Thermo Fisher	35-2500
Iba1	1° Ab	IF	Rabbit	1:1000	Wako	019-19741
GFAP	1° Ab	IF	Mouse	1:1000	EMD millipore	MAB360
H4K12La	1° Ab	IF	Rabbit	1:100	PTM BIO	PTM-1411
CD31	1° Ab	IF	Rat	1:50	Dianova	DIA-310
EZ-Link™ Sulfo-NHS-biotin	Other	IF			Thermo Fisher	21217
Thioflavin S	Other	IF			Sigma-Aldrich	T1892-25G
Lycopersicon Esculentum (Tomato) Lectin (LEL, TL), DyLight™ 488	Other	IF			Vector Laboratories	DL-1174-1
Alexa Fluor® 488 AffiniPure Donkey Anti-Mouse IgG (H+L)	2° Ab	IF	Mouse IgG	1:500	Jackson ImmunoResearch	715-545-150
Alexa Fluor® 647 AffiniPure Donkey Anti-Rabbit IgG (H+L)	2° Ab	IF	Rabbit IgG	1:500	Jackson ImmunoResearch	711-605-152
Rhodamine (TRITC) AffiniPure Donkey Anti-Goat IgG (H+L)	2° Ab	IF	Goat IgG	1:500	Jackson ImmunoResearch	705-025-147
Rhodamine (TRITC) AffiniPure Donkey Anti-Rabbit IgG (H+L)	2° Ab	IF	Rabbit IgG	1:500	Jackson ImmunoResearch	711-025-152
Alexa Fluor® 488 AffiniPure Donkey Anti-Rabbit IgG (H+L)	2° Ab	IF	Rabbit IgG	1:500	Jackson ImmunoResearch	711-545-152
Goat anti-Mouse IgG (H+L) Cross-Adsorbed Secondary Antibody, Alexa Fluor™ 488	2° Ab	IF	Mouse IgG	1:1000	Invitrogen	A-11001
Goat anti-Rat IgG (H+L) Cross-Adsorbed Secondary Antibody, Alexa Fluor™ 647	2° Ab	IF	Rat IgG	1:1000	Invitrogen	A-21247
Goat anti-Rabbit IgG (H+L) Cross-Adsorbed Secondary Antibody, Alexa Fluor™ 488	2° Ab	IF	Rabbit IgG	1:1000	Invitrogen	A-11008
Goat anti-Mouse IgG (H+L) Cross-Adsorbed Secondary Antibody, Alexa Fluor™ 555	2° Ab	IF	Mouse IgG	1:1000	Invitrogen	A-21422
Streptavidin, Texas Red™	Other	IF	Biotinylated molecules	1:200	Vector Laboratories	SA-5006-1
Occludin	1° Ab	WB	Rabbit	1:100	Abacam	ab216327
Claudin5	1° Ab	WB	Mouse	1:100	Thermo Fisher	35-2500
Iba1	1° Ab	WB	Rabbit	1:100	Wako	016-20001
GFAP	1° Ab	WB	Mouse	1:100	EMD millipore	MAB360
Glut1	1° Ab	WB	Rabbit	1:100	Abacam	ab14683
beta-actin	1° Ab	WB	Mouse	1:100	Proteintech	66009-1-lg
Amersham ECL Mouse IgG, HRP-linked F(ab')₂ fragment (from sheep)	2° Ab	WB	Mouse IgG	1:2000	Cytiva	NA9310-1ML
Amersham ECL Rabbit IgG, HRP-linked F(ab')₂ fragment (from donkey)	2° Ab	WB	Rabbit IgG	1:2000	Cytiva	NA9340-1ML

### Sheet: Secondary Fl
Name	Type	Purpose	Source	Target (& Approximate MW)	Marker for	Conjugate	Dilution Ratio	Manufacturer	SKU	Storage Temprature	Location	URL	Notes
Goat anti-Rat IgG (H+L) Cross-Adsorbed Secondary Antibody, Alexa Fluor™ 647	2° Ab	IF	Goat	Rat IgG	/	647nm	1:1000	Invitrogen	A-21247	4 °C	Duan Lab - Fridge #1 (JP30)	https://www.thermofisher.com/antibody/product/Goat-anti-Rat-IgG-H-L-Cross-Adsorbed-Secondary-Antibody-Polyclonal/A-21247
Goat anti-Rat IgG 647	2° Ab	IF	Goat	Rat IgG	/	647nm	1:1000			4 °C	Duan Lab - Fridge #1 (JP30)
Donkey anti-Goat IgG 647	2° Ab	IF	Donkey	Goat IgG	/	647nm				4 °C	Duan Lab - Fridge #1 (JP30)
Alexa Fluor® 647 AffiniPure Donkey Anti-Rabbit IgG (H+L)	2° Ab	IF	Donkey	Rabbit IgG	/	647nm	1:100 - 1:800	Jackson ImmunoResearch	711-605-152	4 °C	Duan Lab - Fridge #1 (JP30)	https://www.jacksonimmuno.com/catalog/products/711-605-152
Goat anti-Rabbit IgG (Heavy chain), Superclonal™ Recombinant Secondary Antibody, Alexa Fluor™ 555	2° Ab	IF	Goat	Rabbit IgG	/	555nm	1:1000	Invitrogen	A27039	4 °C	Duan Lab - Fridge #1 (JP30)	https://www.thermofisher.com/antibody/product/Goat-anti-Rabbit-IgG-Heavy-chain-Secondary-Antibody-Recombinant-Polyclonal/A27039
Donkey anti-Rabbit IgG 488	2° Ab	IF	Donkey	Rabbit IgG	/	488nm				4 °C	Duan Lab - Fridge #1 (JP30)
Goat anti-Rabbit IgG (H+L) Cross-Adsorbed Secondary Antibody, Alexa Fluor™ 488	2° Ab	IF	Goat	Rabbit IgG	/	488nm	1:1000	Invitrogen	A-11008	4 °C	Duan Lab - Fridge #1 (JP30)	https://www.thermofisher.com/antibody/product/Goat-anti-Rabbit-IgG-H-L-Cross-Adsorbed-Secondary-Antibody-Polyclonal/A-11008
Goat anti-Mouse IgG (H+L) Cross-Adsorbed Secondary Antibody, Alexa Fluor™ 555	2° Ab	IF	Goat	Mouse IgG	/	555nm	1:1000	Invitrogen	A-21422	4 °C	Duan Lab - Fridge #1 (JP30)	https://www.thermofisher.com/antibody/product/Goat-anti-Mouse-IgG-H-L-Cross-Adsorbed-Secondary-Antibody-Polyclonal/A-21422
Alexa Fluor® 488 AffiniPure Donkey Anti-Mouse IgG (H+L)	2° Ab	IF	Donkey	Mouse IgG	/	488nm	1:100 - 1:800	Jackson ImmunoResearch	715-545-150	4 °C	Duan Lab - Fridge #1 (JP30)	https://www.jacksonimmuno.com/catalog/products/715-545-150
Goat anti-Mouse IgG (H+L) Cross-Adsorbed Secondary Antibody, Alexa Fluor™ 488	2° Ab	IF	Goat	Mouse IgG	/	488nm	1:1000	Invitrogen	A-11001	4 °C	Duan Lab - Fridge #1 (JP30)	https://www.thermofisher.com/antibody/product/Goat-anti-Mouse-IgG-H-L-Cross-Adsorbed-Secondary-Antibody-Polyclonal/A-11001
Lycopersicon Esculentum (Tomato) Lectin (LEL, TL), DyLight™ 488	Other	IF	/	Glycophorin & Tamm-Horsfall glycoprotein	Blood vessels (& microglial cells)	488nm	/	Vector Laboratories	DL-1174-1	4 °C	Duan Lab - Fridge #1 (JP30)	https://vectorlabs.com/products/dylight-488-lycopersicon-esculentum-tomato.html
Alexa Fluor® 555 AffiniPure Donkey Anti-Sheep IgG (H+L)	2° Ab	IF	Donkey	Sheep IgG	/	555nm	1:1000	Invitrogen	A21436	4 °C	Duan Lab - Fridge #1 (JP30)

### Sheet: Secondary Fl (2)
Name	Type	Purpose	Source	Target (& Approximate MW)	Marker for	Conjugate	Dilution Ratio	Manufacturer	SKU	Storage Temprature	Location	URL	Notes
Goat anti-Rat IgG (H+L) Cross-Adsorbed Secondary Antibody, Alexa Fluor™ 647	2° Ab	IF	Goat	Rat IgG	/	647nm	1:1000	Invitrogen	A-21247	4 °C	Duan Lab - Fridge #1 (JP30)	https://www.thermofisher.com/antibody/product/Goat-anti-Rat-IgG-H-L-Cross-Adsorbed-Secondary-Antibody-Polyclonal/A-21247
Goat anti-Rat IgG 647	2° Ab	IF	Goat	Rat IgG	/	647nm	1:1000			4 °C	Duan Lab - Fridge #1 (JP30)
Donkey anti-Goat IgG 647	2° Ab	IF	Donkey	Goat IgG	/	647nm				4 °C	Duan Lab - Fridge #1 (JP30)
Alexa Fluor® 647 AffiniPure Donkey Anti-Rabbit IgG (H+L)	2° Ab	IF	Donkey	Rabbit IgG	/	647nm	1:100 - 1:800	Jackson ImmunoResearch	711-605-152	4 °C	Duan Lab - Fridge #1 (JP30)	https://www.jacksonimmuno.com/catalog/products/711-605-152
Goat anti-Rabbit IgG (Heavy chain), Superclonal™ Recombinant Secondary Antibody, Alexa Fluor™ 555	2° Ab	IF	Goat	Rabbit IgG	/	555nm	1:1000	Invitrogen	A27039	4 °C	Duan Lab - Fridge #1 (JP30)	https://www.thermofisher.com/antibody/product/Goat-anti-Rabbit-IgG-Heavy-chain-Secondary-Antibody-Recombinant-Polyclonal/A27039
Donkey anti-Rabbit IgG 488	2° Ab	IF	Donkey	Rabbit IgG	/	488nm				4 °C	Duan Lab - Fridge #1 (JP30)
Goat anti-Rabbit IgG (H+L) Cross-Adsorbed Secondary Antibody, Alexa Fluor™ 488	2° Ab	IF	Goat	Rabbit IgG	/	488nm	1:1000	Invitrogen	A-11008	4 °C	Duan Lab - Fridge #1 (JP30)	https://www.thermofisher.com/antibody/product/Goat-anti-Rabbit-IgG-H-L-Cross-Adsorbed-Secondary-Antibody-Polyclonal/A-11008
Goat anti-Mouse IgG (H+L) Cross-Adsorbed Secondary Antibody, Alexa Fluor™ 555	2° Ab	IF	Goat	Mouse IgG	/	555nm	1:1000	Invitrogen	A-21422	4 °C	Duan Lab - Fridge #1 (JP30)	https://www.thermofisher.com/antibody/product/Goat-anti-Mouse-IgG-H-L-Cross-Adsorbed-Secondary-Antibody-Polyclonal/A-21422
Alexa Fluor® 488 AffiniPure Donkey Anti-Mouse IgG (H+L)	2° Ab	IF	Donkey	Mouse IgG	/	488nm	1:100 - 1:800	Jackson ImmunoResearch	715-545-150	4 °C	Duan Lab - Fridge #1 (JP30)	https://www.jacksonimmuno.com/catalog/products/715-545-150
Goat anti-Mouse IgG (H+L) Cross-Adsorbed Secondary Antibody, Alexa Fluor™ 488	2° Ab	IF	Goat	Mouse IgG	/	488nm	1:1000	Invitrogen	A-11001	4 °C	Duan Lab - Fridge #1 (JP30)	https://www.thermofisher.com/antibody/product/Goat-anti-Mouse-IgG-H-L-Cross-Adsorbed-Secondary-Antibody-Polyclonal/A-11001
Lycopersicon Esculentum (Tomato) Lectin (LEL, TL), DyLight™ 488	Other	IF	/	Glycophorin & Tamm-Horsfall glycoprotein	Blood vessels (& microglial cells)	488nm	/	Vector Laboratories	DL-1174-1	4 °C	Duan Lab - Fridge #1 (JP30)	https://vectorlabs.com/products/dylight-488-lycopersicon-esculentum-tomato.html
Alexa Fluor® 555 AffiniPure Donkey Anti-Sheep IgG (H+L)	2° Ab	IF	Donkey	Sheep IgG	/	555nm	1:1000	Invitrogen	A21436	4 °C	Duan Lab - Fridge #1 (JP30)

### Sheet: Ab
Name	Type	Purpose	Source	Target (& Approximate MW)	Marker for	Conjugate	Dilution Ratio	Manufacturer	SKU	Storage Temprature	Location	URL	Notes
Goat anti-Rat IgG (H+L) Cross-Adsorbed Secondary Antibody, Alexa Fluor™ 647	2° Ab	IF	Goat	Rat IgG	/	647nm	1:1000	Invitrogen	A-21247	4 °C	Duan Lab - Fridge #1 (JP30)	https://www.thermofisher.com/antibody/product/Goat-anti-Rat-IgG-H-L-Cross-Adsorbed-Secondary-Antibody-Polyclonal/A-21247
Goat serum	Serum	IF	Goat	/	/	/	5%			4 °C & -80 °C	Duan Lab - Fridge #1 (JP30) & Duan Lab - Freezer #5 (JP45)		2023-03-20
Goat anti-Rat IgG 647	2° Ab	IF	Goat	Rat IgG	/	647nm	1:1000			4 °C	Duan Lab - Fridge #1 (JP30)
H-Tat										4 °C	Duan Lab - Fridge #1 (JP30)		Red
Donkey anti-Goat IgG 647	2° Ab	IF	Donkey	Goat IgG	/	647nm				4 °C	Duan Lab - Fridge #1 (JP30)
Purified anti-β-Amyloid, 1-16 Antibody (6E10)	1° Ab	IF (& WB)	Mouse	β-Amyloid (4 kD; 100 kD as APP)	Amyloid plaques	/	1:400 (IF)	BioLegend	803001	4 °C	Duan Lab - Fridge #1 (JP30)	https://www.biolegend.com/en-ie/products/purified-anti-beta-amyloid-1-16-antibody-11228
Alexa Fluor® 647 AffiniPure Donkey Anti-Rabbit IgG (H+L)	2° Ab	IF	Donkey	Rabbit IgG	/	647nm	1:100 - 1:800	Jackson ImmunoResearch	711-605-152	4 °C	Duan Lab - Fridge #1 (JP30)	https://www.jacksonimmuno.com/catalog/products/711-605-152
Horse serum	Serum	IF	Horse	/	/	/				4 °C	Duan Lab - Fridge #1 (JP30)
Rhodamine (TRITC) AffiniPure Donkey Anti-Goat IgG (H+L)	2° Ab	IF	Donkey	Goat IgG	/	TRITC	1:50 - 1:200	Jackson ImmunoResearch	705-025-147	4 °C	Duan Lab - Fridge #1 (JP30)	https://www.jacksonimmuno.com/catalog/products/705-025-147
BSA standard	Serum		Cow	/	/	/				4 °C	Duan Lab - Fridge #1 (JP30)		2 mg/ml, 6/23/22
Streptavidin, Texas Red™	Other	IF	/	Biotinylated molecules	/	Texas Red	1:200	Vector Laboratories	SA-5006-1	4 °C	Duan Lab - Fridge #1 (JP30)	https://vectorlabs.com/products/avidin/texas-red-streptavidin
Rhodamine (TRITC) AffiniPure Donkey Anti-Rabbit IgG (H+L)	2° Ab	IF	Donkey	Rabbit IgG	/	TRITC	1:50 - 1:200	Jackson ImmunoResearch	711-025-152	4 °C	Duan Lab - Fridge #1 (JP30)	https://www.jacksonimmuno.com/catalog/products/711-025-152
Donkey serum	Serum	IF	Donkey	/	/	/				4 °C	Duan Lab - Fridge #1 (JP30)
Donkey anti-Rabbit IgG 488	2° Ab	IF	Donkey	Rabbit IgG	/	488nm				4 °C	Duan Lab - Fridge #1 (JP30)
Purified anti-P2RY12 Antibody	1° Ab	IF	Rat	P2RY12	Microglia	/	1:100	BioLegend	848002	4 °C	Duan Lab - Fridge #1 (JP30)	https://www.biolegend.com/de-de/products/purified-anti-p2ry12-antibody-14063
Lycopersicon Esculentum (Tomato) Lectin (LEL, TL), DyLight™ 488	Other	IF	/	Glycophorin & Tamm-Horsfall glycoprotein	Blood vessels (& microglial cells)	488nm	/	Vector Laboratories	DL-1174-1	4 °C	Duan Lab - Fridge #1 (JP30)	https://vectorlabs.com/products/dylight-488-lycopersicon-esculentum-tomato.html
Amersham ECL Mouse IgG, HRP-linked F(ab')₂ fragment (from sheep)	2° Ab	WB	Sheep	Mouse IgG	/	HRP	1:2000	Cytiva	NA9310-1ML	4 °C	Duan Lab - Fridge #1 (JP30)	https://www.cytivalifesciences.com/en/us/shop/protein-analysis/blotting-and-detection/blotting-standards-and-reagents/amersham-ecl-hrp-conjugated-antibodies-p-06260
Amersham ECL Rabbit IgG, HRP-linked F(ab')₂ fragment (from donkey)	2° Ab	WB	Donkey	Rabbit IgG	/	HRP	1:2000	Cytiva	NA9340-1ML	4 °C	Duan Lab - Fridge #1 (JP30)	https://www.cytivalifesciences.com/en/us/shop/protein-analysis/blotting-and-detection/blotting-standards-and-reagents/amersham-ecl-hrp-conjugated-antibodies-p-06260
Aquaporin 4/AQP4 Antibody (4/18): sc-32739	1° Ab	IF (& WB)	Mouse	AQP4 (35 kD)	Astrocytic endfeet	/	1:100 (IF)	Santa Cruz Biotechnology	sc-32739	4 °C	Duan Lab - Fridge #1 (JP30)	https://www.scbt.com/p/aqp4-antibody-4-18
Huntingtin Antibody (3E10): sc-47757	1° Ab	IF & WB	Mouse	HTT (350 kD)	/	/	1:100-1:1000 (WB), 1:50-1:500 (IF)	Santa Cruz Biotechnology	sc-47757	4 °C	Duan Lab - Fridge #1 (JP30)	https://www.scbt.com/p/huntingtin-antibody-3e10
Hoechst 5 μg/mL	Other		/	DNA in live cells	Cell nuclei	/	/			4 °C	Duan Lab - Fridge #1 (JP30)
Quick-Load® 100 bp DNA Ladder	Other	PCR	/	/	/	/	/	New England Biolabs	N0467S	4 °C	Duan Lab - Fridge #1 (JP30)	https://www.neb.com/products/n0467-quick-load-100-bp-dna-ladder#Product%20Information
SDS 20%	Other	WB	/	/	/	/	/			4 °C	Duan Lab - Fridge #1 (JP30)
Kanamycin	Antibiotic	Plasmid amplification	/	/	/	/				4 °C	Duan Lab - Fridge #1 (JP30)		722277
Goat anti-Rabbit IgG (H+L) Cross-Adsorbed Secondary Antibody, Alexa Fluor™ 488	2° Ab	IF	Goat	Rabbit IgG	/	488nm	1:1000	Invitrogen	A-11008	4 °C	Duan Lab - Fridge #1 (JP30)	https://www.thermofisher.com/antibody/product/Goat-anti-Rabbit-IgG-H-L-Cross-Adsorbed-Secondary-Antibody-Polyclonal/A-11008
Goat anti-Mouse IgG (H+L) Cross-Adsorbed Secondary Antibody, Alexa Fluor™ 555	2° Ab	IF	Goat	Mouse IgG	/	555nm	1:1000	Invitrogen	A-21422	4 °C	Duan Lab - Fridge #1 (JP30)	https://www.thermofisher.com/antibody/product/Goat-anti-Mouse-IgG-H-L-Cross-Adsorbed-Secondary-Antibody-Polyclonal/A-21422
caspase-1 Antibody (14F468): sc-56036	1° Ab	WB (& IF)	Mouse	Caspase-1 (20 kD as p20; 30 - 45 kD as Beta, Delta & Mamma, 50 kD as Alpha)	/	/	1:1000 (WB)	Santa Cruz Biotechnology	sc-417320	4 °C	Duan Lab - Fridge #1 (JP30)	https://www.scbt.com/p/caspase-1-antibody-14f468
DAPI 5 μg/μL	Other	IF	/	DNA in fixed cells	Cell nuclei	/				4 °C	Duan Lab - Fridge #1 (JP30)
CD140b (PDGFRB) Monoclonal Antibody (APB5), eBioscience™	1° Ab	IF (& WB)	Rat	PDGFRB (180 kD)	Pericytes	/	1:100 (IF)	Invitrogen	14-1402-82	4 °C	Duan Lab - Fridge #1 (JP30)	https://www.thermofisher.com/antibody/product/CD140b-PDGFRB-Antibody-clone-APB5-Monoclonal/14-1402-82
Goat anti-Rabbit IgG (Heavy chain), Superclonal™ Recombinant Secondary Antibody, Alexa Fluor™ 555	2° Ab	IF	Goat	Rabbit IgG	/	555nm	1:1000	Invitrogen	A27039	4 °C	Duan Lab - Fridge #1 (JP30)	https://www.thermofisher.com/antibody/product/Goat-anti-Rabbit-IgG-Heavy-chain-Secondary-Antibody-Recombinant-Polyclonal/A27039
Alexa Fluor® 488 AffiniPure Donkey Anti-Mouse IgG (H+L)	2° Ab	IF	Donkey	Mouse IgG	/	488nm	1:100 - 1:800	Jackson ImmunoResearch	715-545-150	4 °C	Duan Lab - Fridge #1 (JP30)	https://www.jacksonimmuno.com/catalog/products/715-545-150
Anti-NeuN Antibody, clone A60	1° Ab	IF (& WB)	Mouse	NeuN (50 kD)	Neuronal Nuclei	/	1:100 - 1:1000	EMD millipore	MAB377	4 °C	Duan Lab - Fridge #1 (JP30)	https://www.sigmaaldrich.com/US/en/product/mm/mab377
Recombinant Anti-CD13 antibody [EPR4059]	1° Ab	IF & WB	Rabbit	CD13 (150kD)	Pericytes	/	1:500 (IF), 1:1000 - 1:10000 (WB)	Abcam	ab108382	4 °C	Duan Lab - Fridge #1 (JP30)	https://www.abcam.com/products/primary-antibodies/cd13-antibody-epr4059-ab108382.html
Anti-Collagen IV antibody [COL-94] (ab6311)	1° Ab	IF & WB	Mouse	Collagen IV	Blood vessels (& microglial cells)	/	1:125 - 1:250 (IF)	Abcam	ab6311	4 °C	Duan Lab - Fridge #1 (JP30)	https://www.abcam.com/products/primary-antibodies/collagen-iv-antibody-col-94-ab6311.html
Goat anti-Mouse IgG (H+L) Cross-Adsorbed Secondary Antibody, Alexa Fluor™ 488	2° Ab	IF	Goat	Mouse IgG	/	488nm	1:1000	Invitrogen	A-11001	4 °C	Duan Lab - Fridge #1 (JP30)	https://www.thermofisher.com/antibody/product/Goat-anti-Mouse-IgG-H-L-Cross-Adsorbed-Secondary-Antibody-Polyclonal/A-11001
abbat? Rb										4 °C	Duan Lab - Fridge #1 (JP30)
Waf1/Cip1/CDKN1A p21 Antibody (F-5): sc-6246	1° Ab	IF & WB	Mouse	p21	Cellular senescence	/	1:500 - 1:1000 (WB), 1:100 (IF)	Santa Cruz Biotechnology	sc-6246	4 °C	Duan Lab - Fridge #1 (JP30)	https://www.scbt.com/p/p21-antibody-f-5?gclid=Cj0KCQjw1_SkBhDwARIsANbGpFv6qhYRByZr3bFtvlVRVjmDL6ias4FM4rk9b8z8pXujxBE6oEifdVsaAjByEALw_wcB
CD39		IF WB	Sheep	Mouse IgG	CD39	/	1:100	RD system	AF4398	4 °C	Minmin AB box	Mouse CD39/ENTPD1 Antibody AF4398: R&D Systems (rndsystems.com)
CD73		IF WB	Sheep	Rat IgG	CD73	/	1:100				Minmin AB box
